# Skeletal muscle reprogramming by breast cancer regardless of treatment history or tumor molecular subtype

**DOI:** 10.1101/810952

**Authors:** Hannah E. Wilson, David A. Stanton, Cortney Montgomery, Aniello M. Infante, Matthew Taylor, Hannah Hazard-Jenkins, Elena N. Pugacheva, Emidio E. Pistilli

## Abstract

Increased susceptibility to fatigue is a negative predictor of survival commonly experienced by women with breast cancer. Here, we sought to identify molecular changes induced in human skeletal muscle by BC regardless of treatment history or tumor molecular subtype using RNA-sequencing and proteomic analyses. Mitochondrial dysfunction was apparent across all molecular subtypes, with the greatest degree of transcriptomic changes occurring in women with HER2/neu-overexpressing tumors, though muscle from patients of all subtypes exhibited similar pathway-level dysregulation. Interestingly, we found no relationship between anti-cancer treatments and muscle gene expression, suggesting that fatigue is a product of BC *per se* rather than clinical history. *In vitro* and *in vivo* experimentation confirmed the ability of BC cells to alter mitochondrial function and ATP content in muscle. These data suggest that interventions supporting muscle in the presence of BC-induced mitochondrial dysfunction may alleviate fatigue and improve the lives of women with BC.
