## Supplemental Table 1 for "Skeletal muscle reprogramming by breast cancer regardless of treatment history or tumor molecular subtype"

### Sheet: Sheet0
Symbol	Entrez Gene Name	Expr Log Ratio
ATP5A1	ATP synthase F1 subunit alpha	-0.36
ATP5B	ATP synthase F1 subunit beta	-0.188
ATP5D	ATP synthase F1 subunit delta	-0.229
ATP5E	ATP synthase F1 subunit epsilon
ATP5C1	ATP synthase F1 subunit gamma	-0.321
ATP5G1	ATP synthase membrane subunit c locus 1	-0.463
ATP5G2	ATP synthase membrane subunit c locus 2
ATP5G3	ATP synthase membrane subunit c locus 3
ATP5I	ATP synthase membrane subunit e	-0.454
ATP5J2	ATP synthase membrane subunit f	-0.544
ATP5L	ATP synthase membrane subunit g	-0.305
ATP5L2	ATP synthase membrane subunit g like
ATP5H	ATP synthase peripheral stalk subunit d	-0.34
ATP5J	ATP synthase peripheral stalk subunit F6	-0.49
ATP5O	ATP synthase peripheral stalk subunit OSCP	-0.23
ATP5F1	ATP synthase peripheral stalk-membrane subunit b	-0.333
CYTB	cytochrome b	-0.616
COX3	cytochrome c oxidase III	0.185
COX4I1	cytochrome c oxidase subunit 4I1	-0.324
COX4I2	cytochrome c oxidase subunit 4I2
COX5A	cytochrome c oxidase subunit 5A	-0.454
COX5B	cytochrome c oxidase subunit 5B	-0.405
COX6A1	cytochrome c oxidase subunit 6A1
COX6A2	cytochrome c oxidase subunit 6A2
COX6B1	cytochrome c oxidase subunit 6B1	-0.568
COX6B2	cytochrome c oxidase subunit 6B2
COX6C	cytochrome c oxidase subunit 6C	-0.549
COX7A1	cytochrome c oxidase subunit 7A1	-0.664
COX7A2	cytochrome c oxidase subunit 7A2	-0.427
COX7B	cytochrome c oxidase subunit 7B
COX7B2	cytochrome c oxidase subunit 7B2
COX7C	cytochrome c oxidase subunit 7C	-0.618
COX8A	cytochrome c oxidase subunit 8A	-0.41
COX8C	cytochrome c oxidase subunit 8C
COX1	cytochrome c oxidase subunit I
COX2	cytochrome c oxidase subunit II	-0.498
ND2	MTND2	-0.777
ND1	NADH dehydrogenase, subunit 1 (complex I)	-0.378
ND5	NADH dehydrogenase, subunit 5 (complex I)	-0.609
NDUFS1	NADH:ubiquinone oxidoreductase core subunit S1	-0.358
NDUFS2	NADH:ubiquinone oxidoreductase core subunit S2	-0.339
NDUFS3	NADH:ubiquinone oxidoreductase core subunit S3	-0.44
NDUFS7	NADH:ubiquinone oxidoreductase core subunit S7	-0.562
NDUFS8	NADH:ubiquinone oxidoreductase core subunit S8	-0.492
NDUFV1	NADH:ubiquinone oxidoreductase core subunit V1	-0.517
NDUFV2	NADH:ubiquinone oxidoreductase core subunit V2	-0.483
NDUFA10	NADH:ubiquinone oxidoreductase subunit A10	-0.399
NDUFA11	NADH:ubiquinone oxidoreductase subunit A11	-0.402
NDUFA12	NADH:ubiquinone oxidoreductase subunit A12	-0.282
NDUFA13	NADH:ubiquinone oxidoreductase subunit A13	-0.437
NDUFA2	NADH:ubiquinone oxidoreductase subunit A2	-0.533
NDUFA3	NADH:ubiquinone oxidoreductase subunit A3	-0.678
NDUFA5	NADH:ubiquinone oxidoreductase subunit A5	-0.366
NDUFA6	NADH:ubiquinone oxidoreductase subunit A6	-0.434
NDUFA7	NADH:ubiquinone oxidoreductase subunit A7	-0.46
NDUFA8	NADH:ubiquinone oxidoreductase subunit A8	-0.51
NDUFA9	NADH:ubiquinone oxidoreductase subunit A9	-0.502
NDUFAB1	NADH:ubiquinone oxidoreductase subunit AB1	-0.55
NDUFB1	NADH:ubiquinone oxidoreductase subunit B1	-0.608
NDUFB10	NADH:ubiquinone oxidoreductase subunit B10	-0.558
NDUFB11	NADH:ubiquinone oxidoreductase subunit B11	-0.295
NDUFB3	NADH:ubiquinone oxidoreductase subunit B3	-0.473
NDUFB5	NADH:ubiquinone oxidoreductase subunit B5	-0.0826
NDUFB6	NADH:ubiquinone oxidoreductase subunit B6	-0.122
NDUFB7	NADH:ubiquinone oxidoreductase subunit B7	-0.476
NDUFB8	NADH:ubiquinone oxidoreductase subunit B8	-0.162
NDUFB9	NADH:ubiquinone oxidoreductase subunit B9	-0.49
NDUFS4	NADH:ubiquinone oxidoreductase subunit S4	-0.309
NDUFS5	NADH:ubiquinone oxidoreductase subunit S5	-0.204
NDUFS6	NADH:ubiquinone oxidoreductase subunit S6	-0.47
NDUFV3	NADH:ubiquinone oxidoreductase subunit V3	-0.607
NDUFA4	NDUFA4 mitochondrial complex associated	-0.696
SDHA	succinate dehydrogenase complex flavoprotein subunit A	-0.212
SDHB	succinate dehydrogenase complex iron sulfur subunit B	-0.386
SDHC	succinate dehydrogenase complex subunit C	-0.448
SDHD	succinate dehydrogenase complex subunit D	-0.472
UQCRB	ubiquinol-cytochrome c reductase binding protein	-0.617
UQCRQ	ubiquinol-cytochrome c reductase complex III subunit VII	-0.456
UQCRC1	ubiquinol-cytochrome c reductase core protein 1	-0.281
UQCRC2	ubiquinol-cytochrome c reductase core protein 2	-0.481
UQCRH	ubiquinol-cytochrome c reductase hinge protein	-0.468
UQCR10	ubiquinol-cytochrome c reductase, complex III subunit X	-0.34
UQCR11	ubiquinol-cytochrome c reductase, complex III subunit XI
UQCRFS1	ubiquinol-cytochrome c reductase, Rieske iron-sulfur polypeptide 1	-0.384
